# Interspecies hybridization as a route of accessory chromosome origin in fungal species infecting wild grasses

**DOI:** 10.1101/2024.10.03.616481

**Authors:** Wagner C. Fagundes, Mareike Möller, Alice Feurtey, Rune Hansen, Janine Haueisen, Fatemeh Salimi, Alireza Alizadeh, Eva H. Stukenbrock

## Abstract

Many fungal plant pathogens have dynamic genomic architectures that can contribute to rapid evolution and adaptation to new niches. *Zymoseptoria tritici*, an important fungal pathogen of wheat, has a compartmentalized and rapidly evolving genome. In the genome of the reference isolate *Z. tritici* IPO323, 8 of the 21 chromosomes are accessory. In spite of the profound impact on genome organization, the origin of accessory chromosomes in *Z. tritici* is still poorly understood. Combining genomics, transcriptomics and epigenomics, we discovered a new chromosome in *Z. tritici* isolates infecting wild grasses from the genus *Aegilops*, and we use this discovery to study the origin of accessory chromosomes. The newly identified chromosome presents similar characteristics to known accessory chromosomes in *Zymoseptoria* species, including presence-absence variation, low gene expression *in vitro* and *in planta*, and enrichment with heterochromatin-associated histone methylation marks (H3K27me3). Interestingly, we found an orthologous chromosome in *Zymoseptoria ardabiliae*, a closely related fungal species also infecting wild grasses. This ortholog chromosome also presents accessory chromosomes characteristics, but lacks the enrichment of heterochromatin-associated methylation marks. Transcriptomic analyses revealed that the orthologous chromosome in *Z. ardabiliae* harbors active transposable elements (TEs) congruent with lower signatures of host-genome defense mechanisms against TE expansion and spread (quantified as repeat-induced-point (RIP) mutation signatures). Our findings suggest that the chromosome has been exchanged between *Z. tritici* and *Z. ardabiliae* by introgressive hybridization events underlining the relevance of hybridization in the evolution of new accessory chromosomes. We speculate that the regulation of TEs has not yet occurred on this new accessory chromosome in *Z. ardabiliae*, contributing to its rapid evolution.
