## Supplementary material for "Interspecies hybridization as a route of accessory chromosome origin in fungal species infecting wild grasses": Fagundes_2024_Zymo_NewChr_Supplementary_Material: Supplementary_Table_S1.xlsx

### Sheet: Sheet1
Isolate	Zt469	Za100
Species	Zymoseptoria tritici	Zymoseptoria ardabiliae
Origin	Iran, East Azarbaijan province	Iran, ﻿Ardabil province
Host	Aegilops spp.	Unknown
Year of isolation	2018	2011
Number of contigs	45	38
Number of contigs with telomeric repeats in both ends	13	10
Total assembly length (bp)	40,151,964	41,384,339
N50	1,984,119	1,677,216
L50	7	9
Largest contig length (bp)	6,531,927	3,658,090
GC (%)	51.32	51.34
Number of genes	12264	12401
Repeat content (%)	15.76	19.02
