## Supplementary material for "Interspecies hybridization as a route of accessory chromosome origin in fungal species infecting wild grasses": Fagundes_2024_Zymo_NewChr_Supplementary_Material: Supplementary_Table_S2.xlsx

### Sheet: Sheet1
Gene category	Conditions and thresholds
Small Secreted Protein (SSP)	Protein has signal peptide; protein is marked as secreted; protein has none or maximum 1 transmembrane domain; protein has 300 or less aminoacid residues and protein is not classified as candidate effector, CAZyme or as belonging to a BGC
Effector	Protein has signal peptide; protein is marked as secreted; protein has none or maximum 1 transmembrane domain; EffectorP1 score > 0.5; EffectorP2 score > 0.6; EffectorP3 score > 0.5 (cytoplasmic and/or apoplastic); Protein has no matches in dbcan2 and does not belong to a BGC
Carbohydrate-degrading enzyme (CAZyme)	Proteins with dbcan2 matches and does not belong to a BGC
Biosynthetic Gene Cluster (BGC)	Proteins with AntiSMASH v.6 (fungal version) matches
Other	All proteins not classified into any category above
