## Supplementary material for "Interspecies hybridization as a route of accessory chromosome origin in fungal species infecting wild grasses": Fagundes_2024_Zymo_NewChr_Supplementary_Material: Supplementary_Table_S6.xlsx

### Sheet: Sheet1
Primer_ID	Unitig_target_Zt469	Sequence (5'-3')	Expected amplicon size (bp)	Objective
Unitig9_End_Zt469_1_F	9	CGGAGGAAGTTCATCGCCTT	1500	Southern blot probe
Unitig9_End_Zt469_1_R	9	AAGTTTTTGGAGCTCGCAGT		Southern blot probe
