## Supplementary material for "Interspecies hybridization as a route of accessory chromosome origin in fungal species infecting wild grasses": Fagundes_2024_Zymo_NewChr_Supplementary_Material: Supplementary_Table_S7.xlsx

### Sheet: Sheet1
Genome	GC content genome (%)	Proportion genome affected by RIP (%)	Number of LRARs	Proportion genome covered by LRARs (Mbp)	Average size of LRARs (bps)	Average GC content of LRARs (%)
Za100	51.34	21.85	346	8.2	23585.4	40.35
Zt469	51.32	18.61	379	6.9	18298.6	41.83
