## Supplementary material for "Interspecies hybridization as a route of accessory chromosome origin in fungal species infecting wild grasses": Fagundes_2024_Zymo_NewChr_Supplementary_Material: Supplementary_Table_S8.xlsx

### Sheet: Sheet1
Genome	Sample	Number of reads	Percentage mapped reads	Condition
Zt469	Zt469-1	43216641	0.9313	In_vitro
Zt469	Zt469-2	38832616	0.9346	In_vitro
Zt469	Zt469-3	34902097	0.9374	In_vitro
Za100	Za100-1	58524129	0.8494	In_vitro
Za100	Za100-2	35598444	0.867	In_vitro
Za100	Za100-3	35167605	0.8724	In_vitro
Zt469	7dpi_Zt469_A	86834252	0.0538	In_planta_stageA_7dpi
Zt469	7dpi_Zt469_B	84850829	0.0534	In_planta_stageA_7dpi
Zt469	7dpi_Zt469_C	87354852	0.083	In_planta_stageA_7dpi
Zt469	10dpi_Zt469_A	84998872	0.0265	In_planta_stageB_10dpi
Zt469	10dpi_Zt469_B	93679837	0.0226	In_planta_stageB_10dpi
Zt469	10dpi_Zt469_C	89710222	0.0197	In_planta_stageB_10dpi
Zt469	15dpi_Zt469_A	81825776	0.1383	In_planta_stageC_15dpi
Zt469	15dpi_Zt469_B	92316921	0.031	In_planta_stageC_15dpi
Zt469	15dpi_Zt469_C	82067251	0.044	In_planta_stageC_15dpi
Zt469	21dpi_Zt469_A	97703005	0.7162	In_planta_stageD_21dpi
Zt469	21dpi_Zt469_B	106668785	0.7651	In_planta_stageD_21dpi
Zt469	21dpi_Zt469_C	100578709	0.7505	In_planta_stageD_21dpi
