## Supplementary material for "Interspecies hybridization as a route of accessory chromosome origin in fungal species infecting wild grasses": Fagundes_2024_Zymo_NewChr_Supplementary_Material: Supplementary_Table_S9.xlsx

### Sheet: Sheet1
Unitig	Feature	Condition	Mean_TPM+1	log2(TPM+1)
000000F_arrow	Gene	In_vitro	87.7269	6.45495
000000F_arrow	Gene	StageA_7dpi	73.9278	6.20805
000000F_arrow	Gene	StageB_10dpi	70.2529	6.13449
000000F_arrow	Gene	StageC_15dpi	78.3311	6.29151
000000F_arrow	Gene	StageD_21dpi	96.8064	6.59703
000000F_arrow	TE	In_vitro	171.459	7.42172
000000F_arrow	TE	StageA_7dpi	306.872	8.26149
000000F_arrow	TE	StageB_10dpi	772.45	9.5933
000000F_arrow	TE	StageC_15dpi	464.879	8.86071
000000F_arrow	TE	StageD_21dpi	55.232	5.78743
000001F_arrow	Gene	In_vitro	78.8243	6.30057
000001F_arrow	Gene	StageA_7dpi	68.0084	6.08764
000001F_arrow	Gene	StageB_10dpi	59.1084	5.88529
000001F_arrow	Gene	StageC_15dpi	62.4146	5.96381
000001F_arrow	Gene	StageD_21dpi	71.6731	6.16336
000001F_arrow	TE	In_vitro	57.8209	5.85352
000001F_arrow	TE	StageA_7dpi	19.5561	4.28955
000001F_arrow	TE	StageB_10dpi	37.6003	5.23267
000001F_arrow	TE	StageC_15dpi	78.5702	6.29591
000001F_arrow	TE	StageD_21dpi	19.1478	4.2591
000002F_arrow	Gene	In_vitro	79.3228	6.30966
000002F_arrow	Gene	StageA_7dpi	76.5574	6.25847
000002F_arrow	Gene	StageB_10dpi	73.9464	6.20841
000002F_arrow	Gene	StageC_15dpi	72.3906	6.17773
000002F_arrow	Gene	StageD_21dpi	66.7422	6.06053
000002F_arrow	TE	In_vitro	102.756	6.68308
000002F_arrow	TE	StageA_7dpi	69.4508	6.11792
000002F_arrow	TE	StageB_10dpi	116.625	6.86573
000002F_arrow	TE	StageC_15dpi	53.9603	5.75383
000002F_arrow	TE	StageD_21dpi	30.527	4.93201
000003F_arrow	Gene	In_vitro	95.7006	6.58046
000003F_arrow	Gene	StageA_7dpi	78.8571	6.30117
000003F_arrow	Gene	StageB_10dpi	85.1578	6.41207
000003F_arrow	Gene	StageC_15dpi	89.2232	6.47935
000003F_arrow	Gene	StageD_21dpi	72.593	6.18176
000003F_arrow	TE	In_vitro	1091.5	10.0921
000003F_arrow	TE	StageA_7dpi	1408.11	10.4595
000003F_arrow	TE	StageB_10dpi	2028.58	10.9863
000003F_arrow	TE	StageC_15dpi	1416.66	10.4683
000003F_arrow	TE	StageD_21dpi	1020.61	9.99521
000004F_arrow	Gene	In_vitro	77.9661	6.28478
000004F_arrow	Gene	StageA_7dpi	73.5502	6.20066
000004F_arrow	Gene	StageB_10dpi	81.4519	6.34788
000004F_arrow	Gene	StageC_15dpi	80.7669	6.33569
000004F_arrow	Gene	StageD_21dpi	69.2053	6.11281
000004F_arrow	TE	In_vitro	123.886	6.95287
000004F_arrow	TE	StageA_7dpi	4.98767	2.31836
000004F_arrow	TE	StageB_10dpi	22.9513	4.5205
000004F_arrow	TE	StageC_15dpi	6.4713	2.69405
000004F_arrow	TE	StageD_21dpi	5.96992	2.57771
000005F_arrow	Gene	In_vitro	73.4333	6.19836
000005F_arrow	Gene	StageA_7dpi	84.4339	6.39975
000005F_arrow	Gene	StageB_10dpi	81.7318	6.35282
000005F_arrow	Gene	StageC_15dpi	81.8132	6.35426
000005F_arrow	Gene	StageD_21dpi	57.6633	5.84958
000005F_arrow	TE	In_vitro	23.3354	4.54445
000005F_arrow	TE	StageA_7dpi	8.01976	3.00356
000005F_arrow	TE	StageB_10dpi	48.2285	5.59181
000005F_arrow	TE	StageC_15dpi	121.367	6.92323
000005F_arrow	TE	StageD_21dpi	7.63531	2.93269
000006F_arrow	Gene	In_vitro	67.4929	6.07666
000006F_arrow	Gene	StageA_7dpi	73.892	6.20735
000006F_arrow	Gene	StageB_10dpi	63.1651	5.98106
000006F_arrow	Gene	StageC_15dpi	66.7622	6.06096
000006F_arrow	Gene	StageD_21dpi	81.2002	6.34341
000006F_arrow	TE	In_vitro	84.9505	6.40855
000006F_arrow	TE	StageA_7dpi	18.3151	4.19496
000006F_arrow	TE	StageB_10dpi	173.549	7.4392
000006F_arrow	TE	StageC_15dpi	341.427	8.41543
000006F_arrow	TE	StageD_21dpi	92.7739	6.53565
000007F_arrow	Gene	In_vitro	108.446	6.76083
000007F_arrow	Gene	StageA_7dpi	94.1661	6.55714
000007F_arrow	Gene	StageB_10dpi	120.061	6.90762
000007F_arrow	Gene	StageC_15dpi	127.21	6.99107
000007F_arrow	Gene	StageD_21dpi	89.3175	6.48087
000007F_arrow	TE	In_vitro	1346.86	10.3954
000007F_arrow	TE	StageA_7dpi	1910.95	10.9001
000007F_arrow	TE	StageB_10dpi	1008.28	9.97768
000007F_arrow	TE	StageC_15dpi	940.905	9.87791
000007F_arrow	TE	StageD_21dpi	1442.4	10.4943
000008F_arrow	Gene	In_vitro	77.8959	6.28348
000008F_arrow	Gene	StageA_7dpi	75.9093	6.2462
000008F_arrow	Gene	StageB_10dpi	73.1709	6.1932
000008F_arrow	Gene	StageC_15dpi	76.5091	6.25756
000008F_arrow	Gene	StageD_21dpi	83.5437	6.38446
000008F_arrow	TE	In_vitro	378.351	8.56358
000008F_arrow	TE	StageA_7dpi	486.631	8.92668
000008F_arrow	TE	StageB_10dpi	280.216	8.1304
000008F_arrow	TE	StageC_15dpi	547.061	9.09556
000008F_arrow	TE	StageD_21dpi	221.142	7.78883
000009F_arrow	Gene	In_vitro	9.85129	3.30031
000009F_arrow	Gene	StageA_7dpi	8.86726	3.14849
000009F_arrow	Gene	StageB_10dpi	7.74073	2.95247
000009F_arrow	Gene	StageC_15dpi	9.29885	3.21705
000009F_arrow	Gene	StageD_21dpi	19.5159	4.28658
000009F_arrow	TE	In_vitro	172.611	7.43138
000009F_arrow	TE	StageA_7dpi	315.05	8.29944
000009F_arrow	TE	StageB_10dpi	341.947	8.41763
000009F_arrow	TE	StageC_15dpi	460.285	8.84638
000009F_arrow	TE	StageD_21dpi	810.679	9.66299
000010F_arrow	Gene	In_vitro	104.995	6.71417
000010F_arrow	Gene	StageA_7dpi	156.818	7.29295
000010F_arrow	Gene	StageB_10dpi	173.143	7.43582
000010F_arrow	Gene	StageC_15dpi	156.551	7.29049
000010F_arrow	Gene	StageD_21dpi	90.4612	6.49923
000010F_arrow	TE	In_vitro	986.894	9.94675
000010F_arrow	TE	StageA_7dpi	231.84	7.85699
000010F_arrow	TE	StageB_10dpi	536.565	9.06761
000010F_arrow	TE	StageC_15dpi	320.139	8.32255
000010F_arrow	TE	StageD_21dpi	324.668	8.34282
000011F_arrow	Gene	In_vitro	123.643	6.95003
000011F_arrow	Gene	StageA_7dpi	120.615	6.91426
000011F_arrow	Gene	StageB_10dpi	116.154	6.85989
000011F_arrow	Gene	StageC_15dpi	103.545	6.69412
000011F_arrow	Gene	StageD_21dpi	188.598	7.55917
000011F_arrow	TE	In_vitro	1023.88	9.99983
000011F_arrow	TE	StageA_7dpi	319.844	8.32123
000011F_arrow	TE	StageB_10dpi	53.188	5.73303
000011F_arrow	TE	StageC_15dpi	99.0363	6.62989
000011F_arrow	TE	StageD_21dpi	427.093	8.73841
000012F_arrow	Gene	In_vitro	99.9601	6.64328
000012F_arrow	Gene	StageA_7dpi	153.564	7.2627
000012F_arrow	Gene	StageB_10dpi	141.015	7.1397
000012F_arrow	Gene	StageC_15dpi	136.869	7.09666
000012F_arrow	Gene	StageD_21dpi	144.47	7.17463
000012F_arrow	TE	In_vitro	15.3626	3.94135
000012F_arrow	TE	StageA_7dpi	1	0
000012F_arrow	TE	StageB_10dpi	3.94226	1.97902
000012F_arrow	TE	StageC_15dpi	1	0
000012F_arrow	TE	StageD_21dpi	8.3353	3.05923
000013F_arrow	Gene	In_vitro	94.6551	6.56461
000013F_arrow	Gene	StageA_7dpi	66.6166	6.05781
000013F_arrow	Gene	StageB_10dpi	64.3774	6.00848
000013F_arrow	Gene	StageC_15dpi	71.1104	6.15199
000013F_arrow	Gene	StageD_21dpi	88.4602	6.46696
000013F_arrow	TE	In_vitro	72.5423	6.18075
000013F_arrow	TE	StageA_7dpi	14.6807	3.87585
000013F_arrow	TE	StageB_10dpi	1	0
000013F_arrow	TE	StageC_15dpi	27.4788	4.78024
000013F_arrow	TE	StageD_21dpi	30.5799	4.93451
000014F_arrow	Gene	In_vitro	118.01	6.88276
000014F_arrow	Gene	StageA_7dpi	97.7988	6.61175
000014F_arrow	Gene	StageB_10dpi	91.01	6.50795
000014F_arrow	Gene	StageC_15dpi	94.9832	6.5696
000014F_arrow	Gene	StageD_21dpi	88.4561	6.46689
000014F_arrow	TE	In_vitro	55.3024	5.78927
000014F_arrow	TE	StageA_7dpi	70.6499	6.14262
000014F_arrow	TE	StageB_10dpi	3.53428	1.82142
000014F_arrow	TE	StageC_15dpi	151.996	7.24788
000014F_arrow	TE	StageD_21dpi	49.5632	5.6312
000015F_arrow	Gene	In_vitro	65.2172	6.02718
000015F_arrow	Gene	StageA_7dpi	104.915	6.71307
000015F_arrow	Gene	StageB_10dpi	126.299	6.9807
000015F_arrow	Gene	StageC_15dpi	97.3217	6.60469
000015F_arrow	Gene	StageD_21dpi	74.4632	6.21846
000015F_arrow	TE	In_vitro	35.5712	5.15264
000015F_arrow	TE	StageA_7dpi	332.299	8.37634
000015F_arrow	TE	StageB_10dpi	1	0
000015F_arrow	TE	StageC_15dpi	573.641	9.164
000015F_arrow	TE	StageD_21dpi	326.402	8.35051
000016F_arrow	Gene	In_vitro	71.2657	6.15514
000016F_arrow	Gene	StageA_7dpi	122.846	6.94071
000016F_arrow	Gene	StageB_10dpi	137.494	7.10323
000016F_arrow	Gene	StageC_15dpi	120.969	6.91849
000016F_arrow	Gene	StageD_21dpi	58.8112	5.87802
000016F_arrow	TE	In_vitro	1758.53	10.7802
000016F_arrow	TE	StageA_7dpi	37.702	5.23657
000016F_arrow	TE	StageB_10dpi	217.505	7.7649
000016F_arrow	TE	StageC_15dpi	172.873	7.43357
000016F_arrow	TE	StageD_21dpi	196.488	7.61829
000017F_arrow	Gene	In_vitro	39.8424	5.31623
000017F_arrow	Gene	StageA_7dpi	33.8307	5.08026
000017F_arrow	Gene	StageB_10dpi	27.8327	4.79871
000017F_arrow	Gene	StageC_15dpi	20.5251	4.35932
000017F_arrow	Gene	StageD_21dpi	21.4872	4.42541
000017F_arrow	TE	In_vitro	1894.09	10.8873
000017F_arrow	TE	StageA_7dpi	1484.91	10.5362
000017F_arrow	TE	StageB_10dpi	1302.06	10.3466
000017F_arrow	TE	StageC_15dpi	1453.11	10.5049
000017F_arrow	TE	StageD_21dpi	859.353	9.74711
000018F_arrow	Gene	In_vitro	5.71777	2.51545
000018F_arrow	Gene	StageA_7dpi	25.4819	4.6714
000018F_arrow	Gene	StageB_10dpi	17.098	4.09575
000018F_arrow	Gene	StageC_15dpi	11.2968	3.49784
000018F_arrow	Gene	StageD_21dpi	7.44744	2.89674
000018F_arrow	TE	In_vitro	376.291	8.55571
000018F_arrow	TE	StageA_7dpi	1577.85	10.6237
000018F_arrow	TE	StageB_10dpi	1037.76	10.0193
000018F_arrow	TE	StageC_15dpi	1542.72	10.5913
000018F_arrow	TE	StageD_21dpi	716.832	9.48549
000019F_arrow	Gene	In_vitro	4.18525	2.06532
000019F_arrow	Gene	StageA_7dpi	5.93828	2.57005
000019F_arrow	Gene	StageB_10dpi	5.15759	2.3667
000019F_arrow	Gene	StageC_15dpi	5.49796	2.4589
000019F_arrow	Gene	StageD_21dpi	6.0763	2.60319
000019F_arrow	TE	In_vitro	621.129	9.27875
000019F_arrow	TE	StageA_7dpi	673.651	9.39586
000019F_arrow	TE	StageB_10dpi	884.445	9.78863
000019F_arrow	TE	StageC_15dpi	1214.94	10.2467
000019F_arrow	TE	StageD_21dpi	865.222	9.75693
000020F_arrow	Gene	In_vitro	14.9809	3.90505
000020F_arrow	Gene	StageA_7dpi	16.2523	4.02257
000020F_arrow	Gene	StageB_10dpi	14.9185	3.89903
000020F_arrow	Gene	StageC_15dpi	18.5001	4.20946
000020F_arrow	Gene	StageD_21dpi	17.6467	4.14133
000020F_arrow	TE	In_vitro	282.658	8.14292
000020F_arrow	TE	StageA_7dpi	258.689	8.01507
000020F_arrow	TE	StageB_10dpi	440.025	8.78144
000020F_arrow	TE	StageC_15dpi	488.933	8.93349
000020F_arrow	TE	StageD_21dpi	235.858	7.88178
