## Supplementary material for "Interspecies hybridization as a route of accessory chromosome origin in fungal species infecting wild grasses": Fagundes_2024_Zymo_NewChr_Supplementary_Material: Supplementary_Table_S10.xlsx

### Sheet: Sheet1
Compartment *	Feature	Condition	Mean_TPM+1	log2(TPM+1)		X-fold change log2(TPM+1) Core vs. Accessory
Accessory	Gene	In_vitro	8.19027	3.03391		Condition	Gene	TE
Accessory	Gene	StageA_7dpi	11.3541	3.50514		In_vitro	2.11759	1.11204
Accessory	Gene	StageB_10dpi	8.98916	3.16819		StageA_7dpi	1.83228	0.95711
Accessory	Gene	StageC_15dpi	9.03578	3.17565		StageB_10dpi	2.02768	0.987574
Accessory	Gene	StageD_21dpi	15.1721	3.92335		StageC_15dpi	2.02279	0.923154
Accessory	TE	In_vitro	221.481	7.79104		StageD_21dpi	1.6363	0.822292
Accessory	TE	StageA_7dpi	459.408	8.84363
Accessory	TE	StageB_10dpi	444.078	8.79467
Accessory	TE	StageC_15dpi	613.317	9.26049
Accessory	TE	StageD_21dpi	805.268	9.65333
Core	Gene	In_vitro	85.8994	6.42458
Core	Gene	StageA_7dpi	85.7696	6.42239
Core	Gene	StageB_10dpi	85.8688	6.42406
Core	Gene	StageC_15dpi	85.8463	6.42368
Core	Gene	StageD_21dpi	85.6137	6.41977
Core	TE	In_vitro	405.612	8.66396
Core	TE	StageA_7dpi	353.197	8.46433
Core	TE	StageB_10dpi	411.683	8.68539
Core	TE	StageC_15dpi	374.509	8.54886
Core	TE	StageD_21dpi	245.207	7.93785
* Core compartment = unitigs 0 to 17; Accessory compartment = unitigs 9, 18, 19 and 20
