## Supplementary material for "Interspecies hybridization as a route of accessory chromosome origin in fungal species infecting wild grasses": Fagundes_2024_Zymo_NewChr_Supplementary_Material: Supplementary_Table_S11.xlsx

### Sheet: Sheet1
P1	P2	P3	O	nABBA	nBABA	D statistics	Z score
Zt436	Zt565	Za100	Zpa796	3063	3567	-0.0760181	-5.72973
Zt436	Zt668	Za100	Zpa796	3040	3560	-0.0787879	-6.01262
Zt436	Zt565	Za98	Zpa796	2972	3483	-0.0791634	-5.93962
Zt436	Zt668	Za98	Zpa796	2974	3437	-0.0722196	-5.49164
Zt469	Zt565	Za100	Zpa796	2837	3273	-0.0713584	-5.23359
Zt469	Zt668	Za100	Zpa796	2900	3318	-0.0672242	-5.03836
Zt469	Zt565	Za98	Zpa796	2767	3222	-0.0759726	-5.50356
Zt469	Zt668	Za98	Zpa796	2815	3218	-0.0667993	-4.98415
