## Supplementary material for "Interspecies hybridization as a route of accessory chromosome origin in fungal species infecting wild grasses": Fagundes_2024_Zymo_NewChr_Supplementary_Material: Supplementary_Table_S12.xlsx

### Sheet: Sheet1
Species	Isolate ID	Isolate name (published as)	Host	Origin	Collection year	Repository	NCBI Biosample Accession Number	References
Z. tritici	Zt427	ZT427	Aegilops spp.	Iran	2018	NCBI SRA	SAMN43819717	C. Fagundes et al, 2024
Z. tritici	Zt429	ZT429	Aegilops spp.	Iran	2018	NCBI SRA	SAMN43819718	C. Fagundes et al, 2024
Z. tritici	Zt431	ZT431	Aegilops spp.	Iran	2018	NCBI SRA	SAMN43819719	C. Fagundes et al, 2024
Z. tritici	Zt436	ZT436	Aegilops spp.	Iran	2018	NCBI SRA	SAMN43819720	C. Fagundes et al, 2024
Z. tritici	Zt440	ZT440	Aegilops spp.	Iran	2018	NCBI SRA	SAMN43819721	C. Fagundes et al, 2024
Z. tritici	Zt441	ZT441	Aegilops spp.	Iran	2018	NCBI SRA	SAMN43819722	C. Fagundes et al, 2024
Z. tritici	Zt442	ZT442	Aegilops spp.	Iran	2018	NCBI SRA	SAMN43819723	C. Fagundes et al, 2024
Z. tritici	Zt445	ZT445	Aegilops spp.	Iran	2018	NCBI SRA	SAMN43819724	C. Fagundes et al, 2024
Z. tritici	Zt448	ZT448	Aegilops spp.	Iran	2018	NCBI SRA	SAMN43819725	C. Fagundes et al, 2024
Z. tritici	Zt453	ZT453	Aegilops spp.	Iran	2018	NCBI SRA	SAMN43819726	C. Fagundes et al, 2024
Z. tritici	Zt454	ZT454	Aegilops spp.	Iran	2018	NCBI SRA	SAMN43819727	C. Fagundes et al, 2024
Z. tritici	Zt460	ZT460	Aegilops spp.	Iran	2018	NCBI SRA	SAMN43819728	C. Fagundes et al, 2024
Z. tritici	Zt469	ZT469	Aegilops spp.	Iran	2018	NCBI SRA	SAMN43819729	C. Fagundes et al, 2024
Z. tritici	Zt471	ZT471	Aegilops spp.	Iran	2018	NCBI SRA	SAMN43819730	C. Fagundes et al, 2024
Z. tritici	Zt472	ZT472	Aegilops spp.	Iran	2018	NCBI SRA	SAMN43819731	C. Fagundes et al, 2024
Z. tritici	Zt473	ZT473	Aegilops spp.	Iran	2018	NCBI SRA	SAMN43819732	C. Fagundes et al, 2024
Z. tritici	Zt475	ZT475	Aegilops spp.	Iran	2018	NCBI SRA	SAMN43819733	C. Fagundes et al, 2024
Z. tritici	Zt476	ZT476	Aegilops spp.	Iran	2018	NCBI SRA	SAMN43819734	C. Fagundes et al, 2024
Z. tritici	Zt478	ZT478	Aegilops spp.	Iran	2018	NCBI SRA	SAMN43819735	C. Fagundes et al, 2024
Z. tritici	Zt479	ZT479	Aegilops spp.	Iran	2018	NCBI SRA	SAMN43819736	C. Fagundes et al, 2024
Z. tritici	Zt481	ZT481	Aegilops spp.	Iran	2018	NCBI SRA	SAMN43819737	C. Fagundes et al, 2024
Z. tritici	Zt485	ZT485	Aegilops spp.	Iran	2018	NCBI SRA	SAMN43819738	C. Fagundes et al, 2024
Z. tritici	Zt489	ZT489	Aegilops spp.	Iran	2018	NCBI SRA	SAMN43819739	C. Fagundes et al, 2024
Z. tritici	Zt495	ZT495	Aegilops spp.	Iran	2018	NCBI SRA	SAMN43819740	C. Fagundes et al, 2024
Z. tritici	Zt498	ZT498	Aegilops spp.	Iran	2018	NCBI SRA	SAMN43819741	C. Fagundes et al, 2024
Z. tritici	Zt499	ZT499	Aegilops spp.	Iran	2018	NCBI SRA	SAMN43819742	C. Fagundes et al, 2024
Z. tritici	Zt500	ZT500	Aegilops spp.	Iran	2018	NCBI SRA	SAMN43819743	C. Fagundes et al, 2024
Z. tritici	Zt504	ZT504	Aegilops spp.	Iran	2018	NCBI SRA	SAMN43819744	C. Fagundes et al, 2024
Z. tritici	Zt508	ZT508	Aegilops spp.	Iran	2018	NCBI SRA	SAMN43819745	C. Fagundes et al, 2024
Z. tritici	Zt515	ZT515	Aegilops spp.	Iran	2018	NCBI SRA	SAMN43819746	C. Fagundes et al, 2024
Z. tritici	Zt517	ZT517	Aegilops spp.	Iran	2018	NCBI SRA	SAMN43819747	C. Fagundes et al, 2024
Z. tritici	Zt519	ZT519	Aegilops spp.	Iran	2018	NCBI SRA	SAMN43819748	C. Fagundes et al, 2024
Z. tritici	Zt525	ZT525	Aegilops spp.	Iran	2018	NCBI SRA	SAMN43819749	C. Fagundes et al, 2024
Z. tritici	Zt528	ZT528	Aegilops spp.	Iran	2018	NCBI SRA	SAMN43819750	C. Fagundes et al, 2024
Z. tritici	Zt530	ZT530	Aegilops spp.	Iran	2018	NCBI SRA	SAMN43819751	C. Fagundes et al, 2024
Z. tritici	Zt533	ZT533	Aegilops spp.	Iran	2018	NCBI SRA	SAMN43819752	C. Fagundes et al, 2024
Z. tritici	Zt534	ZT534	Aegilops spp.	Iran	2018	NCBI SRA	SAMN43819753	C. Fagundes et al, 2024
Z. tritici	Zt536	ZT536	Aegilops spp.	Iran	2018	NCBI SRA	SAMN43819754	C. Fagundes et al, 2024
Z. tritici	Zt537	ZT537	Aegilops spp.	Iran	2018	NCBI SRA	SAMN43819755	C. Fagundes et al, 2024
Z. tritici	Zt538	ZT538	Aegilops spp.	Iran	2018	NCBI SRA	SAMN43819756	C. Fagundes et al, 2024
Z. tritici	Zt539	ZT539	Aegilops spp.	Iran	2018	NCBI SRA	SAMN43819757	C. Fagundes et al, 2024
Z. tritici	Zt543	ZT543	Aegilops spp.	Iran	2018	NCBI SRA	SAMN43819758	C. Fagundes et al, 2024
Z. tritici	Zt805	ZT805	Aegilops spp.	Iran	2020	NCBI SRA	SAMN43819759	C. Fagundes et al, 2024
Z. tritici	Zt807	ZT807	Aegilops spp.	Iran	2020	NCBI SRA	SAMN43819760	C. Fagundes et al, 2024
Z. tritici	Zt810	ZT810	Aegilops spp.	Iran	2020	NCBI SRA	SAMN43819761	C. Fagundes et al, 2024
Z. tritici	Zt811	ZT811	Aegilops spp.	Iran	2020	NCBI SRA	SAMN43819762	C. Fagundes et al, 2024
Z. tritici	Zt812	ZT812	Aegilops spp.	Iran	2020	NCBI SRA	SAMN43819763	C. Fagundes et al, 2024
Z. tritici	Zt820	ZT820	Aegilops spp.	Iran	2020	NCBI SRA	SAMN43819764	C. Fagundes et al, 2024
Z. tritici	Zt549	ZT549	Triticum aestivum	Iran	2019	NCBI SRA	SAMN43819765	C. Fagundes et al, 2024
Z. tritici	Zt555	ZT555	Triticum aestivum	Iran	2019	NCBI SRA	SAMN43819766	C. Fagundes et al, 2024
Z. tritici	Zt559	ZT559	Triticum aestivum	Iran	2019	NCBI SRA	SAMN43819767	C. Fagundes et al, 2024
Z. tritici	Zt561	ZT561	Triticum aestivum	Iran	2019	NCBI SRA	SAMN43819768	C. Fagundes et al, 2024
Z. tritici	Zt562	ZT562	Triticum aestivum	Iran	2019	NCBI SRA	SAMN43819769	C. Fagundes et al, 2024
Z. tritici	Zt565	ZT565	Triticum aestivum	Iran	2019	NCBI SRA	SAMN43819770	C. Fagundes et al, 2024
Z. tritici	Zt567	ZT567	Triticum aestivum	Iran	2019	NCBI SRA	SAMN43819771	C. Fagundes et al, 2024
Z. tritici	Zt570	ZT570	Triticum aestivum	Iran	2019	NCBI SRA	SAMN43819772	C. Fagundes et al, 2024
Z. tritici	Zt572	ZT572	Triticum aestivum	Iran	2019	NCBI SRA	SAMN43819773	C. Fagundes et al, 2024
Z. tritici	Zt573	ZT573	Triticum aestivum	Iran	2019	NCBI SRA	SAMN43819774	C. Fagundes et al, 2024
Z. tritici	Zt576	ZT576	Triticum aestivum	Iran	2019	NCBI SRA	SAMN43819775	C. Fagundes et al, 2024
Z. tritici	Zt577	ZT577	Triticum aestivum	Iran	2019	NCBI SRA	SAMN43819776	C. Fagundes et al, 2024
Z. tritici	Zt579	ZT579	Triticum aestivum	Iran	2019	NCBI SRA	SAMN43819777	C. Fagundes et al, 2024
Z. tritici	Zt583	ZT583	Triticum aestivum	Iran	2019	NCBI SRA	SAMN43819778	C. Fagundes et al, 2024
Z. tritici	Zt584	ZT584	Triticum aestivum	Iran	2019	NCBI SRA	SAMN43819779	C. Fagundes et al, 2024
Z. tritici	Zt586	ZT586	Triticum aestivum	Iran	2019	NCBI SRA	SAMN43819780	C. Fagundes et al, 2024
Z. tritici	Zt587	ZT587	Triticum aestivum	Iran	2019	NCBI SRA	SAMN43819781	C. Fagundes et al, 2024
Z. tritici	Zt590	ZT590	Triticum aestivum	Iran	2019	NCBI SRA	SAMN43819782	C. Fagundes et al, 2024
Z. tritici	Zt591	ZT591	Triticum aestivum	Iran	2019	NCBI SRA	SAMN43819783	C. Fagundes et al, 2024
Z. tritici	Zt593	ZT593	Triticum aestivum	Iran	2019	NCBI SRA	SAMN43819784	C. Fagundes et al, 2024
Z. tritici	Zt598	ZT598	Triticum aestivum	Iran	2019	NCBI SRA	SAMN43819785	C. Fagundes et al, 2024
Z. tritici	Zt605	ZT605	Triticum aestivum	Iran	2019	NCBI SRA	SAMN43819786	C. Fagundes et al, 2024
Z. tritici	Zt611	ZT611	Triticum aestivum	Iran	2019	NCBI SRA	SAMN43819787	C. Fagundes et al, 2024
Z. tritici	Zt612	ZT612	Triticum aestivum	Iran	2019	NCBI SRA	SAMN43819788	C. Fagundes et al, 2024
Z. tritici	Zt616	ZT616	Triticum aestivum	Iran	2019	NCBI SRA	SAMN43819789	C. Fagundes et al, 2024
Z. tritici	Zt617	ZT617	Triticum aestivum	Iran	2019	NCBI SRA	SAMN43819790	C. Fagundes et al, 2024
Z. tritici	Zt620	ZT620	Triticum aestivum	Iran	2019	NCBI SRA	SAMN43819791	C. Fagundes et al, 2024
Z. tritici	Zt621	ZT621	Triticum aestivum	Iran	2019	NCBI SRA	SAMN43819792	C. Fagundes et al, 2024
Z. tritici	Zt627	ZT627	Triticum aestivum	Iran	2019	NCBI SRA	SAMN43819793	C. Fagundes et al, 2024
Z. tritici	Zt629	ZT629	Triticum aestivum	Iran	2019	NCBI SRA	SAMN43819794	C. Fagundes et al, 2024
Z. tritici	Zt630	ZT630	Triticum aestivum	Iran	2019	NCBI SRA	SAMN43819795	C. Fagundes et al, 2024
Z. tritici	Zt631	ZT631	Triticum aestivum	Iran	2019	NCBI SRA	SAMN43819796	C. Fagundes et al, 2024
Z. tritici	Zt634	ZT634	Triticum aestivum	Iran	2019	NCBI SRA	SAMN43819797	C. Fagundes et al, 2024
Z. tritici	Zt635	ZT635	Triticum aestivum	Iran	2019	NCBI SRA	SAMN43819798	C. Fagundes et al, 2024
Z. tritici	Zt638	ZT638	Triticum aestivum	Iran	2019	NCBI SRA	SAMN43819799	C. Fagundes et al, 2024
Z. tritici	Zt640	ZT640	Triticum aestivum	Iran	2019	NCBI SRA	SAMN43819800	C. Fagundes et al, 2024
Z. tritici	Zt641	ZT641	Triticum aestivum	Iran	2019	NCBI SRA	SAMN43819801	C. Fagundes et al, 2024
Z. tritici	Zt642	ZT642	Triticum aestivum	Iran	2019	NCBI SRA	SAMN43819802	C. Fagundes et al, 2024
Z. tritici	Zt643	ZT643	Triticum aestivum	Iran	2019	NCBI SRA	SAMN43819803	C. Fagundes et al, 2024
Z. tritici	Zt644	ZT644	Triticum aestivum	Iran	2019	NCBI SRA	SAMN43819804	C. Fagundes et al, 2024
Z. tritici	Zt647	ZT647	Triticum aestivum	Iran	2019	NCBI SRA	SAMN43819805	C. Fagundes et al, 2024
Z. tritici	Zt649	ZT649	Triticum aestivum	Iran	2019	NCBI SRA	SAMN43819806	C. Fagundes et al, 2024
Z. tritici	Zt650	ZT650	Triticum aestivum	Iran	2019	NCBI SRA	SAMN43819807	C. Fagundes et al, 2024
Z. tritici	Zt651	ZT651	Triticum aestivum	Iran	2019	NCBI SRA	SAMN43819808	C. Fagundes et al, 2024
Z. tritici	Zt655	ZT655	Triticum aestivum	Iran	2019	NCBI SRA	SAMN43819809	C. Fagundes et al, 2024
Z. tritici	Zt660	ZT660	Triticum aestivum	Iran	2019	NCBI SRA	SAMN43819810	C. Fagundes et al, 2024
Z. tritici	Zt661	ZT661	Triticum aestivum	Iran	2019	NCBI SRA	SAMN43819811	C. Fagundes et al, 2024
Z. tritici	Zt662	ZT662	Triticum aestivum	Iran	2019	NCBI SRA	SAMN43819812	C. Fagundes et al, 2024
Z. tritici	Zt663	ZT663	Triticum aestivum	Iran	2019	NCBI SRA	SAMN43819813	C. Fagundes et al, 2024
Z. tritici	Zt667	ZT667	Triticum aestivum	Iran	2019	NCBI SRA	SAMN43819814	C. Fagundes et al, 2024
Z. tritici	Zt668	ZT668	Triticum aestivum	Iran	2019	NCBI SRA	SAMN43819815	C. Fagundes et al, 2024
Z. tritici	Zt670	ZT670	Triticum aestivum	Iran	2019	NCBI SRA	SAMN43819816	C. Fagundes et al, 2024
Z. tritici	Zt671	ZT671	Triticum aestivum	Iran	2019	NCBI SRA	SAMN43819817	C. Fagundes et al, 2024
Z. tritici	Zt672	ZT672	Triticum aestivum	Iran	2019	NCBI SRA	SAMN43819818	C. Fagundes et al, 2024
Z. tritici	Zt676	ZT676	Triticum aestivum	Iran	2019	NCBI SRA	SAMN43819819	C. Fagundes et al, 2024
Z. tritici	Zt678	ZT678	Triticum aestivum	Iran	2019	NCBI SRA	SAMN43819820	C. Fagundes et al, 2024
Z. tritici	Zt681	ZT681	Triticum aestivum	Iran	2019	NCBI SRA	SAMN43819821	C. Fagundes et al, 2024
Z. tritici	Zt682	ZT682	Triticum aestivum	Iran	2019	NCBI SRA	SAMN43819822	C. Fagundes et al, 2024
Z. tritici	Zt685	ZT685	Triticum aestivum	Iran	2019	NCBI SRA	SAMN43819823	C. Fagundes et al, 2024
Z. tritici	Zt686	ZT686	Triticum aestivum	Iran	2019	NCBI SRA	SAMN43819824	C. Fagundes et al, 2024
Z. tritici	Zt689	ZT689	Triticum aestivum	Iran	2019	NCBI SRA	SAMN43819825	C. Fagundes et al, 2024
Z. tritici	Zt693	ZT693	Triticum aestivum	Iran	2019	NCBI SRA	SAMN43819826	C. Fagundes et al, 2024
Z. tritici	Zt695	ZT695	Triticum aestivum	Iran	2019	NCBI SRA	SAMN43819827	C. Fagundes et al, 2024
Z. tritici	Zt698	ZT698	Triticum aestivum	Iran	2019	NCBI SRA	SAMN43819828	C. Fagundes et al, 2024
Z. tritici	Zt699	ZT699	Triticum aestivum	Iran	2019	NCBI SRA	SAMN43819829	C. Fagundes et al, 2024
Z. tritici	Zt700	ZT700	Triticum aestivum	Iran	2019	NCBI SRA	SAMN43819830	C. Fagundes et al, 2024
Z. tritici	Zt704	ZT704	Triticum aestivum	Iran	2019	NCBI SRA	SAMN43819831	C. Fagundes et al, 2024
Z. tritici	Zt705	ZT705	Triticum aestivum	Iran	2019	NCBI SRA	SAMN43819832	C. Fagundes et al, 2024
Z. tritici	Zt707	ZT707	Triticum aestivum	Iran	2019	NCBI SRA	SAMN43819833	C. Fagundes et al, 2024
Z. tritici	Zt709	ZT709	Triticum aestivum	Iran	2019	NCBI SRA	SAMN43819834	C. Fagundes et al, 2024
Z. tritici	Zt710	ZT710	Triticum aestivum	Iran	2019	NCBI SRA	SAMN43819835	C. Fagundes et al, 2024
Z. tritici	Zt711	ZT711	Triticum aestivum	Iran	2019	NCBI SRA	SAMN43819836	C. Fagundes et al, 2024
Z. tritici	Zt716	ZT716	Triticum aestivum	Iran	2019	NCBI SRA	SAMN43819837	C. Fagundes et al, 2024
Z. tritici	Zt718	ZT718	Triticum aestivum	Iran	2019	NCBI SRA	SAMN43819838	C. Fagundes et al, 2024
Z. tritici	Zt721	ZT721	Triticum aestivum	Iran	2019	NCBI SRA	SAMN43819839	C. Fagundes et al, 2024
Z. ardabiliae	Za91	ST11IR_11_4.1	Agropyrum tauri	Iran	2011	NCBI SRA	SAMN05818741	Stukenbrock & Dutheil, 2018
Z. ardabiliae	Za92	ST11IR_1_10.1	Agropyrum tauri	Iran	2011	NCBI SRA	SAMN05818742	Stukenbrock & Dutheil, 2018
Z. ardabiliae	Za93	ST11IR_1_15.2	Agropyrum tauri	Iran	2011	NCBI SRA	SAMN05818743	Stukenbrock & Dutheil, 2018
Z. ardabiliae	Za94	ST11IR_1_15.1	Agropyrum tauri	Iran	2011	NCBI SRA	SAMN05818744	Stukenbrock & Dutheil, 2018
Z. ardabiliae	Za95	ST11IR_6_1.1	Agropyrum tauri	Iran	2011	NCBI SRA	SAMN05818745	Stukenbrock & Dutheil, 2018
Z. ardabiliae	Za96	ST11IR_6_1.2	Agropyrum tauri	Iran	2011	NCBI SRA	SAMN05818746	Stukenbrock & Dutheil, 2018
Z. ardabiliae	Za97	ST11IR_7_5.2	Dactylis glomerata	Iran	2011	NCBI SRA	SAMN05818747	Stukenbrock & Dutheil, 2018
Z. ardabiliae	Za98	ST11IR_7_2.1	Dactylis glomerata	Iran	2011	NCBI SRA	SAMN05818748	Stukenbrock & Dutheil, 2018
Z. ardabiliae	Za99	ST11IR_7_2.4	Dactylis glomerata	Iran	2011	NCBI SRA	SAMN05818749	Stukenbrock & Dutheil, 2018
Z. ardabiliae	Za100	ST11IR_8_1.1	Agropyrum tauri	Iran	2011	NCBI SRA	SAMN05818750	Stukenbrock & Dutheil, 2018
Z. ardabiliae	Za101	ST11IR_8_5.3	Agropyrum tauri	Iran	2011	NCBI SRA	SAMN05818751	Stukenbrock & Dutheil, 2018
Z. ardabiliae	Za102	ST11IR_11_1.1	Agropyrum tauri	Iran	2011	NCBI SRA	SAMN05818752	Stukenbrock & Dutheil, 2018
Z. ardabiliae	Za17	STIR04_1.1.1	Lolium spp.	Iran	2004	NCBI SRA	SAMN05818736	Stukenbrock et al, 2011; 2012; Stukenbrock & Dutheil, 2018
Z. ardabiliae	Za18	STIR04_1.1.2	Lolium spp.	Iran	2004	NCBI SRA	SAMN05818737	Stukenbrock et al, 2011; 2012; Stukenbrock & Dutheil, 2018
Z. ardabiliae	Za20	STIR04_3.13.1	Agropyron spp.	Iran	2004	NCBI SRA	SAMN05818738	Stukenbrock et al, 2011; Stukenbrock & Dutheil, 2018
Z. ardabiliae	Za19	STIR04_3.3.2	Agropyron spp.	Iran	2004	NCBI SRA	SAMN05818739	Stukenbrock et al, 2011; 2012; Stukenbrock & Dutheil, 2018
